# Engineered lignin composition in *Brachypodium distachyon* modulates the root-associated microbiome

**DOI:** 10.1101/2025.07.30.667798

**Authors:** Shweta Priya, Hsiao-Han Lin, Sannidhi Menon, Nicholas Downs, Peter F Andeer, Yang Tian, Suzanne M Kosina, Yezhang Ding, Aymerick Eudes, Trent R Northen, Aindrila Mukhopadhyay, Jenny C Mortimer

**Affiliations:** Biological Systems and Engineering Division, Lawrence Berkeley National Laboratory, Berkeley, CA, 94720, USA; Environmental Genomics and Systems Biology Division, Lawrence Berkeley National Laboratory, Berkeley, CA, 94720, USA; School of Agriculture, Food and Wine & Waite Research Institute, University of Adelaide, Adelaide, South Australia 5064, Australia

## Abstract

Lignin is a key component of the plant cell wall and a barrier to microbial interaction and biomass digestibility. While lignin biosynthesis has been engineered in grasses to reduce recalcitrance for agroindustrial applications, the consequences for root-associated microbial communities remain poorly understood. Here, we show in the model grass species *Brachypodium distachyon* that genetic modification of lignin biosynthetic genes, particularly caffeic acid *O*-methyltransferase (*COMT*), alters root lignin syringyl/guaiacyl (S/G) ratios, root exudate composition, and significantly reshapes the rhizosphere microbiome. Using a synthetic microbial community (SYNCOM) in controlled fabricated ecosystem (EcoFAB) environments, we observed a distinct reduction in *Burkholderia* colonization and enrichment of *Rhodococcus* in *COMT* mutant lines. LC-MS/MS profiling of root exudates revealed increased *p*-coumaric acid, caffeic acid and hydroxycinnamic acid amides in these lines, potentially linked to both metabolic remodeling and plant stress responses. These findings demonstrate that altering lignin composition can have profound, genotype-specific impacts on rhizosphere microbiome assembly, with implications for plant-microbe interactions, nutrient cycling, and biomass conversion strategies in bioenergy crops.
