## Supplemental Datasets 1-6 for "Engineered lignin composition in *Brachypodium distachyon* modulates the root-associated microbiome"

### Sheet: Index
Captions of supplementary tables
Table#	Captions
Table S1	PERMANOVA pairwise comparisons showing the p-values for rhizosphere microbiome diversity of different plant lines compared to WT. Asterisks show statistically significant differences in the values with * representing p < 0.05.
Table S2	The parameters used in the LC-MS/MS to identify compounds in root exudates of B. distachyon WT and engineered lines
Table S3	Identified features in the LC-MS/MS of root exudates in B. distachyon WT and engineered lines
Table S4	Putative features in the LC-MS/MS of root exudates in B. distachyon WT and engineered lines
Table S5	The peak height intensities observed in the root exudates of B. distachyon WT and engineered lines
Table S6	The expression level of B. distachyon genes in the lignin biosyntheis pathway.

### Sheet: Table S1. PERMANOVA p-values
Plant Line	Rhizosphere microbiome p-value (pairwise PERMANOVA)	Rhizosphere microbiome p-value (pairwise PERMANOVA) Repeat
Bd21-3(WT)	ctrl	ctrl
COMT5139	0.033*	0.035*
CAD4179	-	0.101
CAD7591	-	0.074
PMT6063	Could not be determined due to very low number of replicates	0.083
PMT OX	0.119	0.135
lac5lac8	-	0.133

### Sheet: Table S2. LCMS parameters
MS parameters				LC parameters
	Instrument	Thermo Exploris 120			LC stack:	Agilent 1290 UHPLC
	data acquisition mode	Full MS -> ddMS2			Autosampler temperature:	4 degrees C
	ion polarity mode	positive ion mode			Needle wash:	3 seconds, mode = flush port using 50:50 v/v methanol:water
Source settings					Injection notes:	samples injected twice (once in each ion polarity mode) followed by a solvent blank
	Ion source type	H-ESI			Control notes:	Internal (in all samples) and external (injected every 10 samples) standards were used for quality control purposes; samples injected in random order
	Spray Voltage	Static			Injection volume:	3 uL
	Positive Ion (V)	3000			Injection draw and eject speeds:	20 uL/min @ 1mm draw position with well bottom sensing
	Gas Mode	Static			Additional injection settings:	2 second equilibration time and 5x flush out factor
	Sheath gas (Arb)	50			Solvents	All solvent components of LCMS grade or similar
	Aux gas (Arb)	10		RP chromatography
	Sweep gas (Arb)	2			Column	Agilent 959757-902 ZORBAX RRHD Eclipse Plus C18, 95Å, 2.1 x 50 mm, 1.8 µm, 1200 bar pressure limit
	Ion Transfer Tube Temp (°C)	325			Composition of mobile phase solvent A:	0.1 % v/v formic acid in water
	Vaporizer Temp (°C)	50			Composition of mobile phase solvent B:	0.1 % v/v formic acid in acetonitrile
Full Scan					Column compartment temperature:	held at 50 degrees C
	Orbitrap Resolution	60000			Timetable:	Time (min)	Flow (mL/min)	%A	%B
	Scan range (m/z)	70-1050				0	0.4	100	0
	RF Lens (%)	70				1	0.4	100	0
	AGC target	Standard				8	0.4	0	100
	Max. IT	100ms				9.5	0.4	0	100
	Microscans	1				10.5	0.4	100	0
	Spectrum data type	Centroid				11.5	0.4	100	0
Filters
	Charge state	perform dependent scans on singly charged precursors and precursors with undetermined charge state
	Intensity	2.0e4
Dynamic Exclusion				Internal standard mix
	Dynamic Exclusion Mode	Custom			Component name	Vendor	Product SKU	Concentration
	Exclude after n times	1			13C,15N Cell Free Amino Acid Mixture	Sigma-Aldrich	767964-1EA	diluted 1:2000
	Exclusion duration (s)	7			13C-a,a,-trehalose	Omicron	TRE-002	10 ug/mL
	Mass Tolerance	ppm			13C-mannitol	Omicron	ALD-030	10 ug/mL
	Low	0.1			2-amino-3-bromo-5-methylbenzoic acid	Sigma-Aldrich	R435902-250MG	1 ug/mL
	High	5			13C-15N-cytosine	Sigma-Aldrich	492108-10MG	5 ug/mL
	Exclude isotopes	TRUE			13C-15N-uracil	CIL	CNLM-3917-PK	2 ug/mL
Data Dependent					15N-inosine	CIL	NLM-4264-PK	5.5 ug/mL
	Number of Dependent Scans	2			15N-adenine	CIL	NLM-6924-PK	4 ug/mL
ddMS2					15N-hypoxanthine	CIL	NLM-8500-PK	3 ug/mL
	Isolation Window (m/z)	2
	Isolation Offset	Off
	Collision Energy Type	Normalized
	HCD Collision Energies (%)	30
	Orbitrap Resolution	15000
	Scan Range Mode	Auto
	AGC Target	Standard
	Maximum Injection Time Mode	Auto
	Microscans	1
	Data Type	Centroid

### Sheet: Table S3. Targeted metabolite i
	COMPOUND ANNOTATION									COMPOUND IDENTIFICATION SCORES									MS1 INTENSITY INFORMATION			MSMS INFORMATION				MSMS EVALUATION	ION INFORMATION			M/Z EVALUATION		CHROMATOGRAPHIC PEAK INFORMATION				RT EVALUATION
	Compound #	Identified Metabolite	Name of metabolite searched for	Labels of Overlapping Compounds	Inchi Keys of Overlapping Compounds	Molecular Formula	Polarity	Exact Mass	Inchi Key	MSMS Score (0 to 1)	m/z score (0 to 1)	RT score (0 to 1)	Total ID Score (0 to 3)	Mass Spec Inititative Identification Level	Isomer details	Identification notes	MS1 notes	MS2 notes	Maximum MS1 intensity across all files	Filename w/ maximum MS1	Retention time of max intensity MS1 peak	File with highest MSMS match score	RT of highest matched MSMS scan	Number of ion matches in msms spectra to EMA reference spectra	List of ion matches in msms spectra to EMA reference spectra		Adduct	Theoretical m/z	Measured m/z	mass error (delta Da)	mass error (delta ppm)	Minimum retention time (min)	Maximum retention time (max)	Theoretical retention time (peak)	Detected RT (peak)	RT error (absolute delta)
Used for peak height	Unique for study	Some isomers are not chromatographically or spectrally resolvable. Some compounds detected w/ >1 adduct (increases identification confidence but only use 1 for analysis).	Name of standard reference compound in library match.	compound with similar mz (abs difference <= 0.005) or monoisotopic molecular weight (abs difference <= 0.005) and RT (min or max within the RT-min-max-range of similar compound)	List of inchi keys that correspond to the compounds listed in the previous column			monoisotopic mass (neutral except for permanently charged molecules)	neutralized version	1 (MSMS matches ref. std.), 0.5 (possible match), 0 (no MSMS collected or no appropriate ref available), -1 (bad match)	1 (delta ppm </= 5 or delta Da </= 0.0015), 0.5 (delta ppm 5-10 and delta Da > 0.0015), 0 (delta ppm > 10) mz_quality	1 (delta RT </= 0.5), 0.5 (delta RT > 0.5 & </= 2), 0 (delta RT > 2 min)	sum of m/z, RT and MSMS score	Level 1 = Two independent and orthogonal properties match authentic standard; else = putative [Metabolomics. 2007 Sep; 3(3): 211-221. doi: 10.1007/s11306-007-0082-2]	Isomers have same formula (and m/z) and similar RT - MSMS spectra may be used to differentiate (exceptions) or RT elution order									mean # of fragment ions matching between compound in sample and reference compound / standard; may include parent and isotope ions and very low intensity background ions (these do not contribute to score)		MSMS score (highest across all samples), scale of 0 to 1 based on an algorithm. 0 = no match, 1 = perfect match. If no score, then no MSMS was acquired for that compound (@ m/z & RT window).	More than one may be detectable; the one evaluated is listed	theoretical m/z for a given compound / adduct pair	average m/z within 20ppm of theoretical detected across the top three most intense ions @ RT peak	absolute difference between theoretical and detected m/z	ppm difference between theoretical and detected m/z	Retention range including start and end of detection of an m/z value (Note: Peak Height is calculated as the highest intensity of an m/z within the min/max RT range. Peak Area is calculated as the integrated area under the curve for an m/z within the mix/max RT range.)		theoretical retention time for a compound based upon reference standard at highest intensity point of peak	average retention time for a detected compound at highest intensity point of peak across all samples	absolute difference between theoretical and detected RT peak
	index	identified_metabolite	label	overlapping_compound	overlapping_inchi_keys	formula	polarity	exact_mass	inchi_key	msms_quality	mz_quality	rt_quality	total_score	msi_level	isomer_details	identification_notes	ms1_notes	ms2_notes	max_intensity	max_intensity_file	ms1_rt_peak	msms_file	msms_rt	msms_numberofions	msms_matchingions	msms_score	mz_adduct	mz_theoretical	mz_measured	mz_error	mz_ppmerror	rt_min	rt_max	rt_theoretical	rt_measured	rt_error
yes	0	tricin	tricin			C17H14O7	negative	330.074	HRGUSFBJBOKSML-UHFFFAOYSA-N	1	1	1	3	Exceeds Level 1			OK - single peak at correct RT	1.0, good match	3029180	20240617_EB_SP_107002-014_COMTphen_20240531_EXP120A_C18-EP_USDAY88222_NEG_MS2_14_RtExu-BD213-PMTOX_4__072.h5	4.30177	20240617_EB_SP_107002-014_COMTphen_20240531_EXP120A_C18-EP_USDAY88222_NEG_MS2_14_RtExu-BD213-PMTOX_4__072.h5	4.31	16	63.024,65.003,151.004,161.024,183.045,185.024,199.040,203.035,227.035,243.029,271.025,285.043,299.020,313.035,314.043,329.067	0.9275	[M-H]-	329.067	329.066	0.0004	1.1118	4.26	4.41	4.29	4.3	0.01
yes	2	caffeic acid	caffeic acid			C9H8O4	negative	180.042	QAIPRVGONGVQAS-UHFFFAOYSA-N	0	1	1	2	Level 1			OK - single peak at correct RT	0.0, no match or no MSMS collected	145783	20240617_EB_SP_107002-014_COMTphen_20240531_EXP120A_C18-EP_USDAY88222_NEG_MS2_6_RtExu-BD213-COMT_1__021.h5	2.65806						[M-H]-	179.035	179.035	0.0005	2.527	2.62	2.75	2.7	2.66	0.04
yes	3	guanosine	guanosine			C10H13N5O5	negative	283.092	NYHBQMYGNKIUIF-UUOKFMHZSA-N	1	1	1	3	Exceeds Level 1			OK - single peak at correct RT	1, perfect match to internal reference library	678585	20240617_EB_SP_107002-014_COMTphen_20240531_EXP120A_C18-EP_USDAY88222_NEG_MS2_9_RtExu-BD213-COMT_4__090.h5	1.08318	20240617_EB_SP_107002-014_COMTphen_20240531_EXP120A_C18-EP_USDAY88222_NEG_MS2_11_RtExu-BD213-PMTOX_1__045.h5	1.1	6	107.036,108.021,126.031,133.016,150.042,282.084	0.9837	[M-H]-	282.084	282.084	0.0005	1.8531	0.88	1.2	0.96	1.09	0.12
yes	4	p-coumaric acid	p-coumaric acid			C9H8O3	negative	164.047	NGSWKAQJJWESNS-ZZXKWVIFSA-N	0	1	1	2	Level 1			OK - single peak at correct RT	0.0, no match or no MSMS collected	689769	20240617_EB_SP_107002-014_COMTphen_20240531_EXP120A_C18-EP_USDAY88222_NEG_MS2_10_RtExu-BD213-COMT_5__012.h5	2.99344						[M-H]-	163.04	163.04	0.0004	2.5779	2.94	3.05	2.95	2.99	0.04
yes	5	gly-leu	glycyl-l-leucine			C8H16N2O3	negative	188.116	DKEXFJVMVGETOO-LURJTMIESA-N	1	1	1	3	Exceeds Level 1			OK - multiple peaks, unresolvable	1, perfect match to internal reference library	2.66749e+06	20240617_EB_SP_107002-014_COMTphen_20240531_EXP120A_C18-EP_USDAY88222_NEG_MS2_7_RtExu-BD213-COMT_2__036.h5	2.10649	20240617_EB_SP_107002-014_COMTphen_20240531_EXP120A_C18-EP_USDAY88222_NEG_MS2_7_RtExu-BD213-COMT_2__036.h5	2.04	4	73.041,130.087,143.119,187.108	0.964	[M-H]-	187.109	187.108	0.0004	2.1392	1.94	2.19	1.99	2.11	0.12
yes	6	pantothenic acid	d-pantothenic acid			C9H17NO5	negative	219.111	GHOKWGTUZJEAQD-UHFFFAOYSA-N	1	1	1	3	Exceeds Level 1			OK - single peak at correct RT	1, co-isolated precursor but all reference ions are in sample spectrum	1.30628e+06	20240617_EB_SP_107002-014_COMTphen_20240531_EXP120A_C18-EP_USDAY88222_NEG_MS2_7_RtExu-BD213-COMT_2__036.h5	2.26231	20240617_EB_SP_107002-014_COMTphen_20240531_EXP120A_C18-EP_USDAY88222_NEG_MS2_2_RtExu-BD213-WT_2__078.h5	2.29	8	59.014,71.014,71.050,88.040,99.045,116.071,146.082,218.103	0.8978	[M-H]-	218.103	218.103	0.0004	2.0172	2.14	2.39	2.19	2.26	0.07
yes	11	dihydroxybenzoic acid isomers	2,4-dihydroxybenzoic acid	2,3-dihydroxybenzoic acid//2,4-dihydroxybenzoic acid	GLDQAMYCGOIJDV-UHFFFAOYSA-N//UIAFKZKHHVMJGS-UHFFFAOYSA-N	C7H6O4	negative	154.027	UIAFKZKHHVMJGS-UHFFFAOYSA-N	1	1	1	3	Exceeds Level 1			OK - single peak at correct RT	1, perfect match to internal reference library	2454535	20240617_EB_SP_107002-014_COMTphen_20240531_EXP120A_C18-EP_USDAY88222_NEG_MS2_14_RtExu-BD213-PMTOX_4__072.h5	2.51093	20240617_EB_SP_107002-014_COMTphen_20240531_EXP120A_C18-EP_USDAY88222_NEG_MS2_7_RtExu-BD213-COMT_2__036.h5	2.48	5	65.040,67.019,109.029,135.009,153.019	0.9546	[M-H]-	153.019	153.019	0.0003	2.0685	2.4	2.68	2.48	2.5	0.02
no, just for ID, feature is the same as other isomer	12	dihydroxybenzoic acid isomers	2,3-dihydroxybenzoic acid	2,3-dihydroxybenzoic acid//2,4-dihydroxybenzoic acid	GLDQAMYCGOIJDV-UHFFFAOYSA-N//UIAFKZKHHVMJGS-UHFFFAOYSA-N	C7H6O4	negative	154.027	GLDQAMYCGOIJDV-UHFFFAOYSA-N	0.5	1	1	2.5	Level 1			OK - single peak at correct RT	0.5, partial match of fragments	2454535	20240617_EB_SP_107002-014_COMTphen_20240531_EXP120A_C18-EP_USDAY88222_NEG_MS2_14_RtExu-BD213-PMTOX_4__072.h5	2.51093	20240617_EB_SP_107002-014_COMTphen_20240531_EXP120A_C18-EP_USDAY88222_NEG_MS2_15_RtExu-BD213-PMTOX_5__057.h5	2.48	2	109.029,153.019	0.9382	[M-H]-	153.019	153.019	0.0003	2.0688	2.4	2.68	2.56	2.5	0.05
yes	15	4,4-dimethyl itaconic acid	4,4-dimethyl itaconic acid			C7H10O4	negative	158.058	GYXGAEAOIFNGAE-UHFFFAOYSA-N	0.5	1	1	2.5	Level 1			OK - multiple peaks, resolvable	0.5, partial match of fragments	1328494	20240617_EB_SP_107002-014_COMTphen_20240531_EXP120A_C18-EP_USDAY88222_NEG_MS2_5_RtExu-BD213-WT_5__030.h5	2.57375	20240617_EB_SP_107002-014_COMTphen_20240531_EXP120A_C18-EP_USDAY88222_NEG_MS2_4_RtExu-BD213-WT_4__051.h5	2.59	4	104.285,113.061,156.896,157.050	0.9231	[M-H]-	157.051	157.05	0.0004	2.4323	2.51	2.69	2.74	2.58	0.16
yes	18	N-acetyl-phenylalanine	n-acetyl-l-phenylalanine			C11H13NO3	negative	207.09	CBQJSKKFNMDLON-JTQLQIEISA-N	1	1	1	3	Exceeds Level 1			OK - single peak at correct RT	1, co-isolated precursor but all reference ions are in sample spectrum	2.29559e+06	20240617_EB_SP_107002-014_COMTphen_20240531_EXP120A_C18-EP_USDAY88222_NEG_MS2_10_RtExu-BD213-COMT_5__012.h5	3.09061	20240617_EB_SP_107002-014_COMTphen_20240531_EXP120A_C18-EP_USDAY88222_NEG_MS2_10_RtExu-BD213-COMT_5__012.h5	3.1	8	58.030,70.030,72.009,91.055,147.045,162.093,164.071,206.082	0.6406	[M-H]-	206.082	206.082	0.0005	2.2066	3.04	3.18	3.24	3.09	0.15
yes	4	ferulic acid	Ferulic acid			C10H10O4	positive	194.058	KSEBMYQBYZTDHS-HWKANZROSA-N	0	1	1	2	Level 1			OK - single peak at correct RT	0, no ref match available or no MSMS collected	79760.1	20240617_EB_SP_107002-014_COMTphen_20240531_EXP120A_C18-EP_USDAY88222_POS_MS2_6_RtExu-BD213-COMT_1__020.h5	3.22647						[M+H]+	195.065	195.065	0.0003	1.6966	3.18	3.28	3.25	3.23	0.02
yes	5	syringic acid	Syringic acid			C9H10O5	positive	198.053	JMSVCTWVEWCHDZ-UHFFFAOYSA-N	0	1	1	2	Level 1			OK - single peak at correct RT	0, no ref match available or no MSMS collected	139692	20240617_EB_SP_107002-014_COMTphen_20240531_EXP120A_C18-EP_USDAY88222_POS_MS2_15_RtExu-BD213-PMTOX_5__056.h5	2.81818						[M+H]+	199.06	199.06	0.0003	1.6399	2.77	2.91	2.85	2.81	0.04
yes	12	tryptophan	d-tryptophan			C11H12N2O2	positive	204.09	QIVBCDIJIAJPQS-SECBINFHSA-N	1	1	1	3	Exceeds Level 1			OK - single peak at correct RT	1, perfect match to internal reference library	665297	20240617_EB_SP_107002-014_COMTphen_20240531_EXP120A_C18-EP_USDAY88222_POS_MS2_15_RtExu-BD213-PMTOX_5__056.h5	2.32612	20240617_EB_SP_107002-014_COMTphen_20240531_EXP120A_C18-EP_USDAY88222_POS_MS2_15_RtExu-BD213-PMTOX_5__056.h5	2.34	13	74.024,118.065,130.065,132.080,142.065,143.073,144.081,146.060,159.092,160.076,170.060,188.070,205.098	0.9207	[M+H]+	205.097	205.097	0.0004	2.0087	2.26	2.39	2.26	2.32	0.06
yes	14	methylthioadenosine	methylthioadenosine			C11H15N5O3S	positive	297.09	WUUGFSXJNOTRMR-IOSLPCCCSA-N	1	1	1	3	Exceeds Level 1			OK - single peak at correct RT	1, perfect match to internal reference library	689793	20240617_EB_SP_107002-014_COMTphen_20240531_EXP120A_C18-EP_USDAY88222_POS_MS2_3_RtExu-BD213-WT_3__086.h5	2.4848	20240617_EB_SP_107002-014_COMTphen_20240531_EXP120A_C18-EP_USDAY88222_POS_MS2_9_RtExu-BD213-COMT_4__089.h5	2.5	11	61.011,69.033,75.026,94.040,97.029,119.035,136.062,137.046,145.032,163.042,298.097	0.9581	[M+H]+	298.097	298.096	0.0003	1.1588	2.41	2.55	2.45	2.48	0.04
yes	15	norharmane	norharmane			C11H8N2	positive	168.069	AIFRHYZBTHREPW-UHFFFAOYSA-N	1	1	1	3	Exceeds Level 1			OK - single peak at correct RT	1, perfect match to internal reference library	1.93115e+06	20240617_EB_SP_107002-014_COMTphen_20240531_EXP120A_C18-EP_USDAY88222_POS_MS2_7_RtExu-BD213-COMT_2__035.h5	2.80659	20240617_EB_SP_107002-014_COMTphen_20240531_EXP120A_C18-EP_USDAY88222_POS_MS2_7_RtExu-BD213-COMT_2__035.h5	2.81	9	63.023,81.070,109.065,114.046,115.054,140.049,142.065,168.068,169.076	0.9902	[M+H]+	169.076	169.076	0.0002	1.1712	2.76	2.89	2.77	2.81	0.04
yes	16	4-methylumbelliferone	4-methylumbelliferone			C10H8O3	positive	176.047	HSHNITRMYYLLCV-UHFFFAOYSA-N	0.5	1	1	2.5	Level 1			OK - single peak at correct RT	0.5, partial match of fragments	950916	20240617_EB_SP_107002-014_COMTphen_20240531_EXP120A_C18-EP_USDAY88222_POS_MS2_4_RtExu-BD213-WT_4__050.h5	3.57631	20240617_EB_SP_107002-014_COMTphen_20240531_EXP120A_C18-EP_USDAY88222_POS_MS2_15_RtExu-BD213-PMTOX_5__056.h5	3.58	4	91.054,121.065,149.060,177.055	0.8933	[M+H]+	177.055	177.054	0.0003	1.5729	3.52	3.66	3.51	3.58	0.07

### Sheet: Table S4. GNPS metabolite annot
putative metabolite annotation name	File Polarity	SpectrumID	#Scan#	SpectrumFile	LibraryName	MQScore	TIC_Query	RT_Query	MZErrorPPM	SharedPeaks	MassDiff	SpecMZ	SpecCharge	FileScanUniqueID	NumberHits	Compound_Name	Ion_Source	Instrument	Compound_Source	PI	Data_Collector	Adduct	Precursor_MZ	ExactMass	Charge	CAS_Number	Pubmed_ID	Smiles	INCHI	INCHI_AUX	Library_Class	IonMode	Organism	LibMZ	UpdateWorkflowName	LibraryQualityString	tags	molecular_formula	InChIKey	InChIKey-Planar	superclass	class	subclass	npclassifier_superclass	npclassifier_class	npclassifier_pathway	library_usi
3-(benzoyloxy)-2-hydroxypropyl beta-d-glucopyranosiduronic acid	Negative Mode	CCMSLIB00004710948	2361	spectra_filtered.mgf	MONA.mgf	0.942404	5180000	0	0.328944	12	0.000122	371.098	-1	temp/spectra_filtered.mgf2361	3	(2S,3S,4S,5R,6R)-6-(3-benzoyloxy-2-hydroxypropoxy)-3,4,5-trihydroxyoxane-2-carboxylic acid	N/A	ESI-QFT	isolated	MoNA	MoNA:VF-NPL-QEHF019885	[M-H]-	371.098	0	1	N/A	N/A	O=C(OCC(O)CO[C@@H]1O[C@H](C(=O)O)[C@@H](O)[C@H](O)[C@H]1O)c1ccccc1	InChI=1S/C16H20O10/c17-9(6-24-15(23)8-4-2-1-3-5-8)7-25-16-12(20)10(18)11(19)13(26-16)14(21)22/h1-5,9-13,16-20H,6-7H2,(H,21,22)/t9?,10-,11-,12+,13-,16+/m0/s1	N/A	3	negative	MONA	371.098	UPDATE-SINGLE-ANNOTATED-BRONZE	Bronze		C16H20O10	DLZMKPZOEYKXHQ-MQCRQNCBSA-N	DLZMKPZOEYKXHQ	Organic oxygen compounds	Organooxygen compounds	Carbohydrates and carbohydrate conjugates	Phenolic acids (C6-C1)	Simple phenolic acids	Shikimates and Phenylpropanoids	mzspec:GNPS:GNPS-LIBRARY:CCMSLIB00004710948
schaftoside	Negative Mode	CCMSLIB00012339902	2455	spectra_filtered.mgf	MSNLIB-NEGATIVE.mgf	0.864762	6623000	0	0.541917	16	0.000305	563.141	-1	temp/spectra_filtered.mgf2455	10	Schaftoside	ESI	Orbitrap	Crude	Tomas Pluskal	Corinna Brungs	[M-H]-	563.141	564.148	1	N/A	N/A	O=c1cc(-c2ccc(O)cc2)oc2c([C@@H]3OC[C@H](O)[C@H](O)[C@H]3O)c(O)c([C@@H]3O[C@H](CO)[C@@H](O)[C@H](O)[C@H]3O)c(O)c12	InChI=1S/C26H28O14/c27-6-13-18(32)21(35)23(37)26(40-13)15-19(33)14-10(29)5-12(8-1-3-9(28)4-2-8)39-24(14)16(20(15)34)25-22(36)17(31)11(30)7-38-25/h1-5,11,13,17-18,21-23,25-28,30-37H,6-7H2/t11-,13+,17-,18+,21-,22+,23+,25-,26-/m0/s1	MMDUKUSNQNWVET-VYUBKLCTSA-N	1	Negative	MSNLIB-NEGATIVE	563.141	UPDATE-SINGLE-ANNOTATED-GOLD	Gold		C26H28O14	MMDUKUSNQNWVET-VYUBKLCTSA-N	MMDUKUSNQNWVET	Phenylpropanoids and polyketides	Flavonoids	Flavonoid glycosides	Flavonoids	Flavones	Shikimates and Phenylpropanoids	mzspec:GNPS:GNPS-LIBRARY:CCMSLIB00012339902
leu-pro	Positive Mode	CCMSLIB00003137659	1488	spectra_filtered.mgf	GNPS-NIST14-MATCHES.mgf	0.901422	8816000	0	3.06301	4	0.000702	229.154	1	temp/spectra_filtered.mgf1488	7	Spectral Match to Leu-Pro from NIST14	ESI	qTof	Isolated	Data from Gabriel Haddad	Data deposited by mjmeehan	M+H	229.155	228.147	1	N/A	N/A	CC(C)C[C@@H](C(=O)N1CCC[C@H]1C(=O)O)N	InChI=1S/C11H20N2O3/c1-7(2)6-8(12)10(14)13-5-3-4-9(13)11(15)16/h7-9H,3-6,12H2,1-2H3,(H,15,16)/t8-,9-/m0/s1	N/A	3	Positive	GNPS-NIST14-MATCHES	229.155	UPDATE-SINGLE-ANNOTATED-BRONZE	Bronze		C11H20N2O3	VTJUNIYRYIAIHF-IUCAKERBSA-N	VTJUNIYRYIAIHF	Organic acids and derivatives	Carboxylic acids and derivatives	Amino acids, peptides, and analogues	Small peptides	Dipeptides	Amino acids and Peptides	mzspec:GNPS:GNPS-LIBRARY:CCMSLIB00003137659
pyroglu-pro	Positive Mode	CCMSLIB00003135898	1527	spectra_filtered.mgf	GNPS-NIST14-MATCHES.mgf	0.965764	1071700	0	3.49382	7	0.000793	227.102	1	temp/spectra_filtered.mgf1527	5	Spectral Match to PyroGlu-Pro from NIST14	ESI	qTof	Isolated	Data from Pieter Dorrestein	Data deposited by lfnothias	M+H	227.103	226.095	1	N/A	N/A	C1CC(N(C1)C(=O)C2CCC(=O)N2)C(=O)O	InChI=1S/C10H14N2O4/c13-8-4-3-6(11-8)9(14)12-5-1-2-7(12)10(15)16/h6-7H,1-5H2,(H,11,13)(H,15,16)	N/A	3	Positive	GNPS-NIST14-MATCHES	227.103	UPDATE-SINGLE-ANNOTATED-BRONZE	Bronze		C10H14N2O4	PFEJJYZYEFRQEA-UHFFFAOYSA-N	PFEJJYZYEFRQEA	Organic acids and derivatives	Carboxylic acids and derivatives	Amino acids, peptides, and analogues	Small peptides	Dipeptides	Amino acids and Peptides	mzspec:GNPS:GNPS-LIBRARY:CCMSLIB00003135898
gly-phe	Positive Mode	CCMSLIB00003137620	1548	spectra_filtered.mgf	GNPS-NIST14-MATCHES.mgf	0.839615	940500	0	3.14603	3	0.000702	223.107	1	temp/spectra_filtered.mgf1548	3	Spectral Match to Gly-Phe from NIST14	ESI	qTof	Isolated	Data from Chris Turck	Data deposited by fevargas	M+H	223.108	222.1	1	N/A	N/A	C1=CC=C(C=C1)C[C@@H](C(=O)O)NC(=O)CN	InChI=1S/C11H14N2O3/c12-7-10(14)13-9(11(15)16)6-8-4-2-1-3-5-8/h1-5,9H,6-7,12H2,(H,13,14)(H,15,16)/t9-/m0/s1	N/A	3	Positive	GNPS-NIST14-MATCHES	223.108	UPDATE-SINGLE-ANNOTATED-BRONZE	Bronze		C11H14N2O3	JBCLFWXMTIKCCB-VIFPVBQESA-N	JBCLFWXMTIKCCB	Organic acids and derivatives	Carboxylic acids and derivatives	Amino acids, peptides, and analogues	Small peptides	Dipeptides	Amino acids and Peptides	mzspec:GNPS:GNPS-LIBRARY:CCMSLIB00003137620
isoquinolines	Positive Mode	CCMSLIB00005721188	1576	spectra_filtered.mgf	GNPS-NIH-NATURALPRODUCTSLIBRARY_ROUND2_POSITIVE.mgf	0.747426	1434000	0	2.25324	4	0.000397	176.07	1	temp/spectra_filtered.mgf1576	8	NCGC00385853-01!4-methoxy-2H-isoquinolin-1-one [IIN-based: Match]	LC-ESI	qTof	Commercial	Pieter Dorrestein	lfnothias/robinschmid	[M+H]+	176.07	175.063	1	N/A	N/A	COC1=CNC(=O)C2=CC=CC=C12	InChI=1S/C10H9NO2/c1-13-9-6-11-10(12)8-5-3-2-4-7(8)9/h2-6H,1H3,(H,11,12)	N/A	3	Positive	GNPS-NIH-NATURALPRODUCTSLIBRARY_ROUND2_POSITIVE	176.07	UPDATE-SINGLE-ANNOTATED-BRONZE	Bronze		C10H9NO2	ITVVDKFBWYVGPV-UHFFFAOYSA-N	ITVVDKFBWYVGPV	Organoheterocyclic compounds	Isoquinolines and derivatives	Isoquinolones and derivatives			Alkaloids	mzspec:GNPS:GNPS-LIBRARY:CCMSLIB00005721188
tyr-pro	Positive Mode	CCMSLIB00003134740	1582	spectra_filtered.mgf	GNPS-NIST14-MATCHES.mgf	0.939485	5065200	0	1.74927	9	0.000488	279.134	1	temp/spectra_filtered.mgf1582	10	Spectral Match to Tyr-Pro from NIST14	ESI	qTof	Isolated	Data from Pieter Dorrestein	Data deposited by lfnothias	M+H	279.134	278.127	1	N/A	N/A	C1C[C@H](N(C1)C(=O)[C@H](CC2=CC=C(C=C2)O)N)C(=O)O	InChI=1S/C14H18N2O4/c15-11(8-9-3-5-10(17)6-4-9)13(18)16-7-1-2-12(16)14(19)20/h3-6,11-12,17H,1-2,7-8,15H2,(H,19,20)/t11-,12-/m0/s1	N/A	3	Positive	GNPS-NIST14-MATCHES	279.134	UPDATE-SINGLE-ANNOTATED-BRONZE	Bronze		C14H18N2O4	VNYDHJARLHNEGA-RYUDHWBXSA-N	VNYDHJARLHNEGA	Organic acids and derivatives	Carboxylic acids and derivatives	Amino acids, peptides, and analogues	Small peptides	Dipeptides	Amino acids and Peptides	mzspec:GNPS:GNPS-LIBRARY:CCMSLIB00003134740
indole-3-lactic acid	Positive Mode	CCMSLIB00003138939	1615	spectra_filtered.mgf	GNPS-NIST14-MATCHES.mgf	0.899443	1344000	0	3.16419	7	0.000595	188.07	1	temp/spectra_filtered.mgf1615	10	Spectral Match to DL-Indole-3-lactic acid from NIST14	ESI	Q-TOF	Isolated	Data from P Dorrestein	Data deposited by dfloros	M+H-H2O	188.071	0	1	832973	N/A	N/A	N/A	N/A	3	Positive	GNPS-NIST14-MATCHES	188.071	UPDATE-SINGLE-ANNOTATED-BRONZE	Bronze		N/A	N/A	N/A	N/A	N/A	N/A	N/A	N/A	N/A	mzspec:GNPS:GNPS-LIBRARY:CCMSLIB00003138939
coumaroyl putrescine	Positive Mode	CCMSLIB00005746995	1684	spectra_filtered.mgf	MASSBANK.mgf	0.733086	28256000	0	5.51573	5	0.001297	235.144	1	temp/spectra_filtered.mgf1684	1	Massbank:PR311078 Coumaroyl putrescin	ESI	qTof	Isolated	Massbank	Massbank	M+H	235.145	0	1	N/A	N/A	O=C(C=CC1=CC=C(O)C=C1)NCCCCN	1S/C13H18N2O2/c14-9-1-2-10-15-13(17)8-5-11-3-6-12(16)7-4-11/h3-8,16H,1-2,9-10,14H2,(H,15,17)	N/A	3	Positive	MASSBANK	235.145	UPDATE-SINGLE-ANNOTATED-BRONZE	Bronze		C13H18N2O2	CJHDBEPXEKGBDW-UHFFFAOYSA-N	CJHDBEPXEKGBDW	Phenylpropanoids and polyketides	Cinnamic acids and derivatives	Hydroxycinnamic acids and derivatives	Ornithine alkaloids	Polyamines	Alkaloids	mzspec:GNPS:GNPS-LIBRARY:CCMSLIB00005746995
val-leu	Positive Mode	CCMSLIB00003139580	1786	spectra_filtered.mgf	GNPS-NIST14-MATCHES.mgf	0.947296	4897600	0	0.396041	6	9.16e-05	231.17	1	temp/spectra_filtered.mgf1786	3	Spectral Match to Val-Leu from NIST14	ESI	QQQ	Isolated	Data from Joshua Wollam	Data deposited by fevargas	M+H	231.17	230.163	1	3989977	N/A	CC(C)C[C@@H](C(=O)O)NC(=O)[C@H](C(C)C)N	InChI=1S/C11H22N2O3/c1-6(2)5-8(11(15)16)13-10(14)9(12)7(3)4/h6-9H,5,12H2,1-4H3,(H,13,14)(H,15,16)/t8-,9-/m0/s1	N/A	3	Positive	GNPS-NIST14-MATCHES	231.17	UPDATE-SINGLE-ANNOTATED-BRONZE	Bronze		C11H22N2O3	XCTHZFGSVQBHBW-IUCAKERBSA-N	XCTHZFGSVQBHBW	Organic acids and derivatives	Carboxylic acids and derivatives	Amino acids, peptides, and analogues	Small peptides	Dipeptides	Amino acids and Peptides	mzspec:GNPS:GNPS-LIBRARY:CCMSLIB00003139580
pro-phe	Positive Mode	CCMSLIB00003139555	1821	spectra_filtered.mgf	GNPS-NIST14-MATCHES.mgf	0.947578	479000	0	2.31951	7	0.00061	263.139	1	temp/spectra_filtered.mgf1821	6	Spectral Match to Pro-Phe from NIST14	ESI	QqQ	Isolated	Data from Pieter Dorrestein	Data deposited by lfnothias	M+H	263.138	0	1	N/A	N/A	N/A	N/A	N/A	3	Positive	GNPS-NIST14-MATCHES	263.138	UPDATE-SINGLE-ANNOTATED-BRONZE	Bronze		N/A	N/A	N/A	N/A	N/A	N/A	N/A	N/A	N/A	mzspec:GNPS:GNPS-LIBRARY:CCMSLIB00003139555
feruloyl putrescine	Positive Mode	CCMSLIB00005748443	2030	spectra_filtered.mgf	MASSBANK.mgf	0.846006	5855000	0	2.64715	8	0.000702	265.154	1	temp/spectra_filtered.mgf2030	2	Massbank:PR311013 Feruloyl putrescine (isomer of 1173)	ESI	qTof	Isolated	Massbank	Massbank	M+H	265.155	0	1	N/A	N/A	O=C(C=CC=1C=CC(O)=C(OC)C=1)NCCCCN	1S/C14H20N2O3/c1-19-13-10-11(4-6-12(13)17)5-7-14(18)16-9-3-2-8-15/h4-7,10,17H,2-3,8-9,15H2,1H3,(H,16,18)	N/A	3	Positive	MASSBANK	265.155	UPDATE-SINGLE-ANNOTATED-BRONZE	Bronze		C14H20N2O3	SFUVCMKSYKHYLD-UHFFFAOYSA-N	SFUVCMKSYKHYLD	Phenylpropanoids and polyketides	Cinnamic acids and derivatives	Hydroxycinnamic acids and derivatives	Ornithine alkaloids	Polyamines	Alkaloids	mzspec:GNPS:GNPS-LIBRARY:CCMSLIB00005748443
feruloyl agmatine	Positive Mode	CCMSLIB00005747704	2039	spectra_filtered.mgf	MASSBANK.mgf	0.748669	2491600	0	2.98046	7	0.000916	307.176	1	temp/spectra_filtered.mgf2039	2	Massbank:PR311015 Feruloyl agmatine (isomer of 1608)	ESI	qTof	Isolated	Massbank	Massbank	M+H	307.177	0	1	N/A	N/A	O=C(C=CC1=CC=C(O)C(OC)=C1)NCCCCNC(=N)N	1S/C15H22N4O3/c1-22-13-10-11(4-6-12(13)20)5-7-14(21)18-8-2-3-9-19-15(16)17/h4-7,10,20H,2-3,8-9H2,1H3,(H,18,21)(H4,16,17,19)	N/A	3	Positive	MASSBANK	307.177	UPDATE-SINGLE-ANNOTATED-BRONZE	Bronze		C15H22N4O3	UBMDAKWARMURDL-UHFFFAOYSA-N	UBMDAKWARMURDL	Benzenoids	Phenols	Methoxyphenols	Ornithine alkaloids	Polyamines	Alkaloids	mzspec:GNPS:GNPS-LIBRARY:CCMSLIB00005747704
phe-pro	Positive Mode	CCMSLIB00003137861	2093	spectra_filtered.mgf	GNPS-NIST14-MATCHES.mgf	0.932091	2343900	0	1.50768	5	0.000397	263.139	1	temp/spectra_filtered.mgf2093	10	Spectral Match to Phe-Pro from NIST14	ESI	QqQ	Isolated	Data from Pieter Dorrestein	Data deposited by lfnothias	M+H	263.139	0	1	N/A	N/A	N/A	N/A	N/A	3	Positive	GNPS-NIST14-MATCHES	263.139	UPDATE-SINGLE-ANNOTATED-BRONZE	Bronze		N/A	N/A	N/A	N/A	N/A	N/A	N/A	N/A	N/A	mzspec:GNPS:GNPS-LIBRARY:CCMSLIB00003137861
ile-leu	Positive Mode	CCMSLIB00003138930	2182	spectra_filtered.mgf	GNPS-NIST14-MATCHES.mgf	0.980792	3812100	0	1.68031	5	0.000412	245.186	1	temp/spectra_filtered.mgf2182	10	Spectral Match to Ile-Leu from NIST14	ESI	QqQ	Isolated	Data from Pieter Dorrestein	Data deposited by lfnothias	M+H	245.186	0	1	N/A	N/A	N/A	N/A	N/A	3	Positive	GNPS-NIST14-MATCHES	245.186	UPDATE-SINGLE-ANNOTATED-BRONZE	Bronze		N/A	N/A	N/A	N/A	N/A	N/A	N/A	N/A	N/A	mzspec:GNPS:GNPS-LIBRARY:CCMSLIB00003138930
corymboside (apigenin-6-arabinoside-8-glucoside	Positive Mode	CCMSLIB00000848866	2272	spectra_filtered.mgf	GNPS-NIH-NATURALPRODUCTSLIBRARY_ROUND2_POSITIVE.mgf	0.841245	2810800	0	1.29597	19	0.000732	565.154	1	temp/spectra_filtered.mgf2272	10	NCGC00169650-03!5,7-dihydroxy-2-(4-hydroxyphenyl)-8-[3,4,5-trihydroxy-6-(hydroxymethyl)oxan-2-yl]-6-(3,4,5-trihydroxyoxan-2-yl)chromen-4-one	LC-ESI	Maxis II HD Q-TOF Bruker	isolated	Jadhav/Dorrestein	lfnothias	M+H	565.155	564.148	1	n/a	n/a	OCC1OC(C(O)C(O)C1O)C2=C3OC(=CC(=O)C3=C(O)C(C4OCC(O)C(O)C4O)=C2O)C5=CC=C(O)C=C5	InChI=1S/C26H28O14/c27-6-13-18(32)21(35)23(37)26(40-13)16-20(34)15(25-22(36)17(31)11(30)7-38-25)19(33)14-10(29)5-12(39-24(14)16)8-1-3-9(28)4-2-8/h1-5,11,13,17-18,21-23,25-28,30-37H,6-7H2	N/A	1	positive	GNPS-NIH-NATURALPRODUCTSLIBRARY_ROUND2_POSITIVE	565.155	UPDATE-SINGLE-ANNOTATED-GOLD	Gold		C26H28O14	OVMFOVNOXASTPA-UHFFFAOYSA-N	OVMFOVNOXASTPA	Phenylpropanoids and polyketides	Flavonoids	Flavonoid glycosides	Flavonoids	Flavones	Shikimates and Phenylpropanoids	mzspec:GNPS:GNPS-LIBRARY:CCMSLIB00000848866
tryptophol	Positive Mode	CCMSLIB00006119294	3340	spectra_filtered.mgf	BIRMINGHAM-UHPLC-MS-POS.mgf	0.701048	2215000	0	0.564823	4	9.16e-05	162.091	1	temp/spectra_filtered.mgf3340	10	Tryptophol - 40.0 eV	ESI	Orbitrap	Isolated	PI	Data Collector	M+H	162.091	0	1		N/A	c1ccc2c(c1)c(c[nH]2)CCO	InChI=1S/C10H11NO/c12-6-5-8-7-11-10-4-2-1-3-9(8)10/h1-4,7,11-12H,5-6H2	N/A	1	Positive	BIRMINGHAM-UHPLC-MS-POS	162.091	UPDATE-SINGLE-ANNOTATED-GOLD	Gold		C10H11NO	MBBOMCVGYCRMEA-UHFFFAOYSA-N	MBBOMCVGYCRMEA	Organoheterocyclic compounds	Indoles and derivatives	Indoles	Tryptophan alkaloids	Simple indole alkaloids	Alkaloids	mzspec:GNPS:GNPS-LIBRARY:CCMSLIB00006119294

### Sheet: Table S5. Metabolite intensitie
			Sample ID	1_RtExu-BD213-WT_1	2_RtExu-BD213-WT_2	3_RtExu-BD213-WT_3	4_RtExu-BD213-WT_4	5_RtExu-BD213-WT_5	6_RtExu-BD213-COMT_1	7_RtExu-BD213-COMT_2	8_RtExu-BD213-COMT_3	9_RtExu-BD213-COMT_4	10_RtExu-BD213-COMT_5	11_RtExu-BD213-PMTOX_1	12_RtExu-BD213-PMTOX_2	13_RtExu-BD213-PMTOX_3	14_RtExu-BD213-PMTOX_4	15_RtExu-BD213-PMTOX_5	16_TxCtrl-NoPlant-NA_1	17_TxCtrl-NoPlant-NA_2	18_TxCtrl-NoPlant-NA_3	19_TxCtrl-NoPlant-NA_4	20_TxCtrl-NoPlant-NA_5	21_ExCtrl-NA-NA_1	22_ExCtrl-NA-NA_2	23_ExCtrl-NA-NA_3	24_ExCtrl-NA-NA_4	25_ExCtrl-NA-NA_5
			Neg Mode LC-MS/MS File	20240617_EB_SP_107002-014_COMTphen_20240531_EXP120A_C18-EP_USDAY88222_NEG_MS2_1_RtExu-BD213-WT_1__018.h5	20240617_EB_SP_107002-014_COMTphen_20240531_EXP120A_C18-EP_USDAY88222_NEG_MS2_2_RtExu-BD213-WT_2__078.h5	20240617_EB_SP_107002-014_COMTphen_20240531_EXP120A_C18-EP_USDAY88222_NEG_MS2_3_RtExu-BD213-WT_3__087.h5	20240617_EB_SP_107002-014_COMTphen_20240531_EXP120A_C18-EP_USDAY88222_NEG_MS2_4_RtExu-BD213-WT_4__051.h5	20240617_EB_SP_107002-014_COMTphen_20240531_EXP120A_C18-EP_USDAY88222_NEG_MS2_5_RtExu-BD213-WT_5__030.h5	20240617_EB_SP_107002-014_COMTphen_20240531_EXP120A_C18-EP_USDAY88222_NEG_MS2_6_RtExu-BD213-COMT_1__021.h5	20240617_EB_SP_107002-014_COMTphen_20240531_EXP120A_C18-EP_USDAY88222_NEG_MS2_7_RtExu-BD213-COMT_2__036.h5	20240617_EB_SP_107002-014_COMTphen_20240531_EXP120A_C18-EP_USDAY88222_NEG_MS2_8_RtExu-BD213-COMT_3__069.h5	20240617_EB_SP_107002-014_COMTphen_20240531_EXP120A_C18-EP_USDAY88222_NEG_MS2_9_RtExu-BD213-COMT_4__090.h5	20240617_EB_SP_107002-014_COMTphen_20240531_EXP120A_C18-EP_USDAY88222_NEG_MS2_10_RtExu-BD213-COMT_5__012.h5	20240617_EB_SP_107002-014_COMTphen_20240531_EXP120A_C18-EP_USDAY88222_NEG_MS2_11_RtExu-BD213-PMTOX_1__045.h5	20240617_EB_SP_107002-014_COMTphen_20240531_EXP120A_C18-EP_USDAY88222_NEG_MS2_12_RtExu-BD213-PMTOX_2__048.h5	20240617_EB_SP_107002-014_COMTphen_20240531_EXP120A_C18-EP_USDAY88222_NEG_MS2_13_RtExu-BD213-PMTOX_3__024.h5	20240617_EB_SP_107002-014_COMTphen_20240531_EXP120A_C18-EP_USDAY88222_NEG_MS2_14_RtExu-BD213-PMTOX_4__072.h5	20240617_EB_SP_107002-014_COMTphen_20240531_EXP120A_C18-EP_USDAY88222_NEG_MS2_15_RtExu-BD213-PMTOX_5__057.h5	20240617_EB_SP_107002-014_COMTphen_20240531_EXP120A_C18-EP_USDAY88222_NEG_MS2_16_TxCtrl-NoPlant-NA_1__015.h5	20240617_EB_SP_107002-014_COMTphen_20240531_EXP120A_C18-EP_USDAY88222_NEG_MS2_17_TxCtrl-NoPlant-NA_2__039.h5	20240617_EB_SP_107002-014_COMTphen_20240531_EXP120A_C18-EP_USDAY88222_NEG_MS2_18_TxCtrl-NoPlant-NA_3__084.h5	20240617_EB_SP_107002-014_COMTphen_20240531_EXP120A_C18-EP_USDAY88222_NEG_MS2_19_TxCtrl-NoPlant-NA_4__081.h5	20240617_EB_SP_107002-014_COMTphen_20240531_EXP120A_C18-EP_USDAY88222_NEG_MS2_20_TxCtrl-NoPlant-NA_5__063.h5	20240617_EB_SP_107002-014_COMTphen_20240531_EXP120A_C18-EP_USDAY88222_NEG_MS2_21_ExCtrl-NA-NA_1__027.h5	20240617_EB_SP_107002-014_COMTphen_20240531_EXP120A_C18-EP_USDAY88222_NEG_MS2_22_ExCtrl-NA-NA_2__066.h5	20240617_EB_SP_107002-014_COMTphen_20240531_EXP120A_C18-EP_USDAY88222_NEG_MS2_23_ExCtrl-NA-NA_3__033.h5	20240617_EB_SP_107002-014_COMTphen_20240531_EXP120A_C18-EP_USDAY88222_NEG_MS2_24_ExCtrl-NA-NA_4__060.h5	20240617_EB_SP_107002-014_COMTphen_20240531_EXP120A_C18-EP_USDAY88222_NEG_MS2_25_ExCtrl-NA-NA_5__054.h5
			Pos Mode LC-MS/MS File	20240617_EB_SP_107002-014_COMTphen_20240531_EXP120A_C18-EP_USDAY88222_POS_MS2_1_RtExu-BD213-WT_1__017.h5	20240617_EB_SP_107002-014_COMTphen_20240531_EXP120A_C18-EP_USDAY88222_POS_MS2_2_RtExu-BD213-WT_2__077.h5	20240617_EB_SP_107002-014_COMTphen_20240531_EXP120A_C18-EP_USDAY88222_POS_MS2_3_RtExu-BD213-WT_3__086.h5	20240617_EB_SP_107002-014_COMTphen_20240531_EXP120A_C18-EP_USDAY88222_POS_MS2_4_RtExu-BD213-WT_4__050.h5	20240617_EB_SP_107002-014_COMTphen_20240531_EXP120A_C18-EP_USDAY88222_POS_MS2_5_RtExu-BD213-WT_5__029.h5	20240617_EB_SP_107002-014_COMTphen_20240531_EXP120A_C18-EP_USDAY88222_POS_MS2_6_RtExu-BD213-COMT_1__020.h5	20240617_EB_SP_107002-014_COMTphen_20240531_EXP120A_C18-EP_USDAY88222_POS_MS2_7_RtExu-BD213-COMT_2__035.h5	20240617_EB_SP_107002-014_COMTphen_20240531_EXP120A_C18-EP_USDAY88222_POS_MS2_8_RtExu-BD213-COMT_3__068.h5	20240617_EB_SP_107002-014_COMTphen_20240531_EXP120A_C18-EP_USDAY88222_POS_MS2_9_RtExu-BD213-COMT_4__089.h5	20240617_EB_SP_107002-014_COMTphen_20240531_EXP120A_C18-EP_USDAY88222_POS_MS2_10_RtExu-BD213-COMT_5__011.h5	20240617_EB_SP_107002-014_COMTphen_20240531_EXP120A_C18-EP_USDAY88222_POS_MS2_11_RtExu-BD213-PMTOX_1__044.h5	20240617_EB_SP_107002-014_COMTphen_20240531_EXP120A_C18-EP_USDAY88222_POS_MS2_12_RtExu-BD213-PMTOX_2__047.h5	20240617_EB_SP_107002-014_COMTphen_20240531_EXP120A_C18-EP_USDAY88222_POS_MS2_13_RtExu-BD213-PMTOX_3__023.h5	20240617_EB_SP_107002-014_COMTphen_20240531_EXP120A_C18-EP_USDAY88222_POS_MS2_14_RtExu-BD213-PMTOX_4__071.h5	20240617_EB_SP_107002-014_COMTphen_20240531_EXP120A_C18-EP_USDAY88222_POS_MS2_15_RtExu-BD213-PMTOX_5__056.h5	20240617_EB_SP_107002-014_COMTphen_20240531_EXP120A_C18-EP_USDAY88222_POS_MS2_16_TxCtrl-NoPlant-NA_1__014.h5	20240617_EB_SP_107002-014_COMTphen_20240531_EXP120A_C18-EP_USDAY88222_POS_MS2_17_TxCtrl-NoPlant-NA_2__038.h5	20240617_EB_SP_107002-014_COMTphen_20240531_EXP120A_C18-EP_USDAY88222_POS_MS2_18_TxCtrl-NoPlant-NA_3__083.h5	20240617_EB_SP_107002-014_COMTphen_20240531_EXP120A_C18-EP_USDAY88222_POS_MS2_19_TxCtrl-NoPlant-NA_4__080.h5	20240617_EB_SP_107002-014_COMTphen_20240531_EXP120A_C18-EP_USDAY88222_POS_MS2_20_TxCtrl-NoPlant-NA_5__062.h5	20240617_EB_SP_107002-014_COMTphen_20240531_EXP120A_C18-EP_USDAY88222_POS_MS2_21_ExCtrl-NA-NA_1__026.h5	20240617_EB_SP_107002-014_COMTphen_20240531_EXP120A_C18-EP_USDAY88222_POS_MS2_22_ExCtrl-NA-NA_2__065.h5	20240617_EB_SP_107002-014_COMTphen_20240531_EXP120A_C18-EP_USDAY88222_POS_MS2_23_ExCtrl-NA-NA_3__032.h5	20240617_EB_SP_107002-014_COMTphen_20240531_EXP120A_C18-EP_USDAY88222_POS_MS2_24_ExCtrl-NA-NA_4__059.h5	20240617_EB_SP_107002-014_COMTphen_20240531_EXP120A_C18-EP_USDAY88222_POS_MS2_25_ExCtrl-NA-NA_5__053.h5
			Sample Type	Bd21-3 (WT)	Bd21-3 (WT)	Bd21-3 (WT)	Bd21-3 (WT)	Bd21-3 (WT)	COMT5139	COMT5139	COMT5139	COMT5139	COMT5139	PMT OX	PMT OX	PMT OX	PMT OX	PMT OX	No plant control	No plant control	No plant control	No plant control	No plant control	Extraction control	Extraction control	Extraction control	Extraction control	Extraction control
metatlas targeted	0000_tricin_negative_M-H329p0667_4p29		tricin	1227636	844510	866922	2.30645e+06	718673	1.20512e+06	321295	575010	435757	777864	729154	1.67545e+06	1.22815e+06	3029180	920153		23658.6
metatlas targeted	0002_caffeic_acid_negative_M-H179p0350_2p70		caffeic acid	47370	29267.8	34508.3	43638.8	21406.3	145783	84131.7	37911.7	36058.1	64549.1	23290.2	36463.9	23883.5	34164.2	30371.5	14261.4	10653.5	12269.1	9938.92	12378.6	6566.25	8747.39		6793.85	7508.53
metatlas targeted	0003_guanosine_negative_M-H282p0844_0p96		guanosine	393490	583547	609608	474986	596604	546190	506406	502434	678585	438743	497974	520491	530252	442130	593695				13801.1
metatlas targeted	0004_p-coumaric_acid_negative_M-H163p0401_2p95		p-coumaric acid	353611	330603	505269	312650	309093	549377	624729	463562	448953	689769	343720	457744	464612	462559	457594	21779.3	20861.9	16598.3	13867.9	12944.3	11314.3	13211.3	12885.4	10905.3	9247.92
metatlas targeted	0005_glycyl-l-leucine_negative_M-H187p1088_1p99		gly-leu	190277	165411	139676	189603	119105	1.58147e+06	2.66749e+06	361390	576681	176912	178609	129816	187119	279655	250915	6512.71		11479.4	14227.8
metatlas targeted	0006_d-pantothenic_acid_negative_M-H218p1034_2p19		pantothenic acid	1.04148e+06	832610	833940	831544	511013	1.1644e+06	1.30628e+06	1.15373e+06	765691	1089120	553318	614701	703321	594789	582205	329847		22839.9	22080.8	10871.7					5941.6
metatlas targeted	0011_2_4-dihydroxybenzoic_acid_negative_M-H153p0193_2p48		dihydroxybenzoic acid isomers	2.23016e+06	1.78019e+06	1.21518e+06	2426078	1031270	1.5692e+06	1.36326e+06	1.35761e+06	800285	1.05009e+06	1.62567e+06	1.19734e+06	1.4586e+06	2454535	1261587	13856.7	12819.8			10270.8	4944.58	4752.2
metatlas targeted	0015_4_4-dimethyl_itaconic_acid_negative_M-H157p0506_2p74		4,4-dimethyl itaconic acid	917931	1.09629e+06	1.09374e+06	696678	1328494	588277	649307	741593	1.0714e+06	986626	947195	1268358	1.25385e+06	778272	1.29264e+06	96352.6	150788	40857.5	35190.8	39636.7	11017.9	9688.85	12406.1	11362.6	9539.34
metatlas targeted	0018_n-acetyl-l-phenylalanine_negative_M-H206p0822_3p24		N-acetyl-phenylalanine	2151707	2.06154e+06	2.17509e+06	1946107	1.16226e+06	1.45422e+06	1.25042e+06	1.79514e+06	1.30439e+06	2.29559e+06	884746	1.23376e+06	1.39187e+06	1.03046e+06	873888	89149.3	68143.4	31554.1	26454.6	30102.9
metatlas targeted	0004_Ferulic_acid_positive_M+H195p0652_3p25		ferulic acid	36370.3	29172	59132.6	27071.5	27243.9	79760.1	55524.4	40756.7	42226.6	52959.8	27166.1	24436.6	32783.1	34367.7	27423.2								3455.88
metatlas targeted	0005_Syringic_acid_positive_M+H199p0601_2p85		syringic acid	100088	54017.8	76614.8	84842.5	48547	38270.4	25583.9	29599.6	24812.3	36168.3	49717.3	42464.8	56164.2	57398.4	139692
metatlas targeted	0012_d-tryptophan_positive_M+H205p0972_2p26		tryptophan	344452	320968	353089	278207	189165	474004	598443	373175	338635	311040	269490	209108	239387	446979	665297	307553	78444.9	102566	119986	87454		7901.48	7120.27	12652.6	11894.9
metatlas targeted	0014_methylthioadenosine_positive_M+H298p0969_2p45		methylthioadenosine	365567	461970	689793	336109	365874	343063	396279	556483	651458	458236	331384	396709	363764	376438	492802	57632.2		24875.3	27083.3	7071.18
metatlas targeted	0015_norharmane_positive_M+H169p0760_2p77		norharmane	190200	149050	175434	153871	105223	898699	1.93115e+06	498027	620631	154010	275767	118628	146622	489853	197061	133334	53872	107040	121438	78072.6
metatlas targeted	0016_4-methylumbelliferone_positive_M+H177p0546_3p51		4-methylumbelliferone	776007	832370	578214	950916	627477	619770	485817	619479	650120	625116	893489	655396	772633	928337	871214	15668.8	51453	13346.5	16938.4	14605	9114.92	10294.5	8821.97	9000.24	9385.23
mzmine + GNPS	2361_3-(benzoyloxy)-2-hydroxypropyl beta-d-glucopyranosiduronic acid_neg_371.0981_3.02	putative	3-(benzoyloxy)-2-hydroxypropyl beta-d-glucopyranosiduronic acid	22300000	17000000	14700000	21000000	15500000	20200000	17100000	20700000	17700000	25300000	13800000	12800000	15900000	14800000	26300000	0	0	0	0	0	0	0	0	0	0
mzmine + GNPS	2455_schaftoside_neg_563.1407_2.99	putative	schaftoside	25300000	16600000	15600000	15900000	11000000	18300000	23700000	22300000	16400000	18800000	13400000	7044015	19200000	8159067	20500000	11070.3	37822.4	0	0	0	0	0	0	0	0
mzmine + GNPS	1488_leu-pro_pos_229.1543_2.47	putative	leu-pro	534980	588888	479279	753684	372860	17837878	38189490	4989053	7672376	438992	955927	391378	843226	1926119	2333224	23579	24860.6	57500.4	62812.3	19490.9	0	0	0	0	0
mzmine + GNPS	1527_pyroglu-pro_pos_227.1022_2.25	putative	pyroglu-pro	91561.8	82006.8	100035	102986	53624.6	2611991	4619421	636338	1435720	134918	444134	98841.4	175610	545026	506372	41532.3	20092	24194.8	19165.4	17811.9	0	0	0	0	0
mzmine + GNPS	1548_gly-phe_pos_223.1073_2.32	putative	gly-phe	290526	274738	276972	286577	170602	323981	5380473	159356	1100287	250133	255594	209220	274541	143828	401435	26054	35726.4	50432.7	22479.1	32997.5	0	0	0	0	0
mzmine + GNPS	1576_isoquinolines_pos_176.0704_2.3	putative	isoquinolines	15929015	12880023	11358737	13475256	10077280	11430139	11774716	14646268	11412884	11865229	11961331	14539254	11208489	12464957	11597393	0	0	0	14981.8	0	0	0	0	0	0
mzmine + GNPS	1582_tyr-pro_pos_279.1335_2.3	putative	tyr-pro	152249	138458	125418	168984	77688	6807343	12652701	2233142	2713474	121709	279872	115915	225058	427384	1038692	23302.1	30292	18336.2	21593.7	22787	0	0	0	0	0
mzmine + GNPS	1615_indole-3-lactic acid_pos_188.0704_2.32	putative	indole-3-lactic acid	625830	612961	597094	505948	364182	812850	999700	749134	556505	553709	495480	361623	433934	663902	1388444	619459	119279	199374	205876	159717	0	0	0	27251.7	17374
mzmine + GNPS	1684_coumaroyl putrescine_pos_235.1437_2.31	putative	coumaroyl putrescine	52257904	28664496	50906590	29041274	17253716	57066064	69870600	48289504	35191964	51575300	8674239	26004500	25895326	12908222	12386782	38033.5	91582.1	127134	62383.5	92663	0	0	0	0	17148.5
mzmine + GNPS	1786_val-leu_pos_231.1699_2.5	putative	val-leu	1000708	1070653	1023447	1027521	687327	4343432	9858279	1299446	1938116	893314	1094711	779760	926578	1280703	1036203	25424.2	40905.4	65291.4	74917.1	22183.4	0	0	0	0	0
mzmine + GNPS	1821_pro-phe_pos_263.1386_2.58	putative	pro-phe	164596	154331	156228	163630	104698	624261	921366	256145	368033	139179	165180	116233	130484	289950	220299	42458.9	43036.1	38311.8	33494.7	31287.9	0	0	0	0	0
mzmine + GNPS	2030_feruloyl putrescine_pos_265.1543_2.43	putative	feruloyl putrescine	4745156	1791156	5975095	2089166	1445168	10785708	16112675	3211818	5017894	8179151	622257	2878687	2601044	1002278	2125132	48726.6	113501	53445.6	35371.7	58546.5	0	0	0	0	0
mzmine + GNPS	2039_feruloyl agmatine_pos_307.1761_2.63	putative	feruloyl agmatine	489442	154850	1326234	232158	104988	3742864	5616717	950946	899498	2309495	70288.4	423384	512981	81140.1	195472	28418.4	0	0	0	0	0	0	0	0	0
mzmine + GNPS	2093_phe-pro_pos_263.1386_2.78	putative	phe-pro	256115	253461	235065	265992	182629	3311973	6965871	1271701	1339473	265446	202828	156398	227394	440660	567800	42458.9	43036.1	38311.8	31959.2	31287.9	0	0	0	0	0
mzmine + GNPS	2182_ile-leu_pos_245.1856_2.85	putative	ile-leu	971551	985155	1006696	910454	580099	3462362	8209443	1547303	1965688	819230	883229	799675	926418	1259181	1032552	25306.1	21994	31984	26301.9	12904.9	0	0	0	0	0
mzmine + GNPS	2272_corymboside (apigenin-6-arabinoside-8-glucoside_pos_565.1543_2.98	putative	corymboside (apigenin-6-arabinoside-8-glucoside	3617728	2594246	2309490	2597242	1603267	2655858	2701230	3047063	2431228	2940837	2096755	1064443	2483273	1323462	3079733	0	0	0	0	0	0	0	0	0	0
mzmine + GNPS	3340_tryptophol_pos_162.0911_3.82	putative	tryptophol	1347335	1237174	1092554	42920324	1349625	1191072	1082745	1344217	1015412	1381676	1388553	1116062	891222	2085954	722435	136772	412077	72882.1	93465	126808	0	0	0	0	0

### Sheet: Table S6. expression levels for
Bd Gene	Expression level + S.D.
	First internode 10 DAG	First internode 35 DAG	Root Expression 10 DAG	Root Expression 35 DAG
BdPTAL1	1448.1 ± 303.23	5154.45 ± 461.1	631.4 ± 27.93	5886.23 ± 158.28
BdPAL2	458.2 ± 24.04	2335.95 ± 341.32	525.1 ± 63.05	2391.3 ± 246.14
BdC4H1	72.35 ± 8.27	77.45 ± 39.67	39.3 ± 10.26	112.8 ± 18.14
BdC4H2	168.03 ± 46.55	401.8 ± 215.24	415.83 ± 52.23	2257.03 ± 301.16
Bd4CL2	771.3 ± 174.23	2345 ± 322.86	302.53 ± 19.35	1814.5 ± 183.77
Bd4CL3	535.08 ± 94.36	472.85 ± 251.24	262.93 ± 7.56	681.2 ± 75.78
BdHCT1	221.3 ± 27.52	1510.75 ± 28.92	99.7 ± 4.36	570.43 ± 108.18
BdHCT2	277.25 ± 100.82	277.25 ± 100.82	168.6 ± 29.55	1095.17 ± 237.86
BdC3′H1	224.7 ± 37.86	345.75 ± 135.41	98.57 ± 7.18	360.17 ± 63.62
BdC3H/APX1	17.4 ± 4.11	45.1 ± 19.52	31.9 ± 10.48	19.63 ± 9.19
BdCOMT6	1294.75 ± 371.37	2168.15 ± 61.73	279.23 ± 44.79	1937.63 ± 239.92
BdCCoAOMT2	n.d	n.d	n.d	n.d
BdCCoAOMT4	68.25 ± 27.6	1346.75 ± 345.14	23.77 ± 16.22	57.67 ± 31.77
BdF5H1	43.83 ± 9.24	1249.1 ± 293.45	21.2 ± 4.5	312.4 ± 20.3
BdCCR1	135.43 ± 12.74	675.4 ± 195.02	20.53 ± 2.51	462.73 ± 46.09
BdCAD1	139.17 ± 24.17	828.1 ± 149.62	52.77 ± 6.8	764.47 ± 165.41
BdCAD2	6.72 ± 2.06	7.6 ± 3.39	5.27 ± 1.1	9.37 ± 3.52
BdPMT1	127.23 ± 19.03	1175.3 ± 9.62	102 ± 15.4	1227.47 ± 399.69
LACCASE7	51.73 ± 8.29	778.6 ± 213.83	57.83 ± 9.07	399.7 ± 121.36
LACASE12	42.67 ± 9.34	754.65 ± 656.27	135.83 ± 10.76	713.3 ± 121.62
LACCASE5	315.95 ± 46.28	1205.45 ± 709.16	10.07 ± 2.06	742.4 ± 231.64
LACCASE8	1530.3 ± 196.47	1289.6 ± 686.88	118.7 ± 12.44	1158.93 ± 301.73
BdPRX39	n.d	n.d	n.d	n.d
BdPRX64	358.48 ± 46.23	185.35 ± 16.76	346.17 ± 18.43	148.1 ± 29.56
BdPRX72	275.45 ± 52.8	97.7 ± 0.42	840.5 ± 107.27	514.3 ± 162.36
	n.d.	not defined
